# Multimodal profiling reveals the centromedian nucleus of thalamus as a dynamic hub orchestrating staged consciousness recovery

**DOI:** 10.64898/2026.05.04.722649

**Authors:** Yulin Zhang, Xiaoyu Wang, Yang Xu, Yuanyuan Yu, Yawen Tan, Hao Wu, Sheng He, Liping Wang, Feng Wang

## Abstract

Consciousness recovery from general anesthesia represents a fundamental brain state transition. The absence of objective, continuous metrics to monitor the shift from unconsciousness to full awareness has left its dynamic, multidimensional nature unresolved, fracturing consciousness theoretical framework and posing clinical risks due to unreliable assessment of emergence. To address this, we developed a multiscale framework integrating AI-driven behavioral analysis, continuous neuro-physiology recording, and whole-brain functional imaging. This decodes recovery into three hierarchical stages, reflex restitution, level restoration, and content re-establishment, each with unique multimodal signatures. We identified heart rate stabilization as a potential noninvasive biomarker for the restoration of consciousness level. Crucially, the centromedian nucleus of thalamus acts as a dynamic hub, actively orchestrating staged whole-brain reconfiguration via stage-dependent network routing. These findings resolve the temporal orchestration of consciousness recovery, ground disparate theories within a unified mechanistic sequence, and open transformative paths for real-time monitoring and neuromodulation in anesthesiology.

**Highlights:**

A multimodal framework decodes consciousness recovery into three hierarchical stages
Recovery stages span from reflex restitution, to level restoration, and finally to content re-establishment
Heart rate stabilization serves as a noninvasive biomarker for consciousness level restoration
The CM paces this staged reconfiguration as a dynamic network hub

**In Brief:** Zhang et al. develop a multiscale framework that delineates consciousness recovery from anesthesia as a three-stage process, identifies heart rate stabilization as a biomarker for the restoration of consciousness level, and reveals the CM as a dynamic hub orchestrating this progression. These findings clarify the temporal orchestration of consciousness recovery, pave the way for real-time monitoring and neuromodulation in anesthesiology and other fields.
