## Supplementary material for "Multimodal profiling reveals the centromedian nucleus of thalamus as a dynamic hub orchestrating staged consciousness recovery": Table S1

### Sheet: Definition of movements
	Cluster	Movement	Definition
	Defense	Flight	The mouse escapes into shelter or corner with a relatively high speed triggered by looming stimuli
		Freezing	The mouse shows sudden, sustained immobility, and muscular rigidity triggered by looming stimuli
	Locomotion	Running	The mouse locomotes with a relatively high speed
		Trotting	The mouse locomotes with a fast speed and intermittent pace
		Walking	The mouse locomotes with a moderate speed
		Stepping	The mouse takes a step forward with a short distance locomotion
		Right turning	The mouse bends or turns its body or head to right without obviously horizontal displacement
		Left turning	The mouse bends or turns its body or head to left without obviously horizontal displacement
	Exploration	Rising	The mouse lifts its front legs but doesn’t stand up
		Rearing	The mouse steadily stands on its hind legs, and the forepaws are free from any surface
		Climbing	The mouse climbs up the wall of box using forepaws while stands on its hind legs
		Sniffing	The mouse explores environment with the nose closely contacting and interacting with the box or air
	Maintenance	Grooming	The mouse licks its fur and grooms with its forepaws
	Nap	Pausing	The mouse curls up on the floor with a still statement with relatively higy blood pressure and heart rate
	Anesthetic posture	LORR	The mouse loses the ability to maintain an upright posture and remains in a supine position
		RORR	The mouse regains the ability to right itself from a supine position back to an upright, prone posture
	Post-anesthetic ataxia	Paralysis	The mouse regains the upright position and but lies on the ground with a paralyzed posture
		Twitching	The mouse curls up on the floor and slightly shakes body
		Immobility	The mouse curls up on the floor with a still statement with low blood pressure and heart rate

### Sheet: Kinematic and cardiovascular pa
Kinematic and cardiovascular parameters of the movements
Cluster	Movement	Speed of nose (mm/s)	Speed of back (mm/s)	Averaged speed (mm/s)	Height of nose (mm)	Height of back (mm)	Body length (mm)	Body curling (°)	Distance (mm)	SysBP (mmHg)	DiaBP (mmHg)	MBP (mmHg)	NN interval (ms)	HR (bpm)
Defense	Flight	505.13 ± 254.02	499.30 ± 304.22	502.90 ± 273.22	22.27 ± 4.85	33.29 ± 3.21	71.24 ± 9.49	156.46 ± 12.52	15.27 ± 9.79	142.09 ± 3.29	115.33 ± 3.09	129.46 ± 2.86	84.21 ± 8.83	719.56 ± 44.10
	Freezing	25.20 ± 28.29	16.79 ± 15.67	20.81 ± 21.71	27.71 ± 1.69	34.70 ± 0.53	61.69 ± 3.98	149.71 ± 4.56	0.47 ± 0.50	148.46 ± 4.93	121.46 ± 5.14	135.49 ± 4.74	85.12 ± 7.95	711.80 ± 47.66
Locomotion	Running	259.87 ± 79.43	271.86 ± 124.56	266.75 ± 89.94	24.65 ± 8.33	39.50 ± 5.15	72.22 ± 7.40	149.58 ± 12.17	8.90 ± 2.99	132.72 ± 8.97	106.10 ± 10.16	120.45 ± 8.88	84.31 ± 8.06	718.97 ± 62.85
	Trotting	206.31 ± 64.55	210.88 ± 100.65	207.25 ± 73.94	22.09 ± 8.52	38.48 ± 5.71	70.91 ± 7.23	150.99 ± 11.49	6.91 ± 2.46	134.09 ± 9.50	107.62 ± 10.33	121.80 ± 9.28	84.49 ± 8.44	717.69 ± 62.87
	Walking	157.45 ± 59.22	147.14 ± 80.34	144.59 ± 66.81	22.97 ± 10.09	38.20 ± 6.18	68.68 ± 7.66	147.71 ± 13.60	4.82 ± 2.22	133.41 ± 10.06	107.01 ± 11.01	121.10 ± 9.87	84.82 ± 8.10	714.58 ± 61.10
	Stepping	118.77 ± 50.25	98.01 ± 61.47	96.49 ± 53.78	25.33 ± 9.93	38.47 ± 6.48	67.36 ± 7.04	145.26 ± 13.80	3.22 ± 1.79	133.18 ± 10.45	106.83 ± 11.72	120.90 ± 10.46	85.33 ± 8.28	710.46 ± 61.81
	Right turning	111.94 ± 50.37	78.59 ± 58.28	77.08 ± 47.65	28.86 ± 11.58	39.58 ± 6.67	64.83 ± 7.92	138.99 ± 16.78	2.57 ± 1.59	132.16 ± 11.08	105.41 ± 12.14	119.69 ± 10.96	84.74 ± 7.50	714.70 ± 57.33
	Left turning	100.03 ± 51.89	64.73 ± 52.09	63.99 ± 45.20	27.72 ± 11.78	38.52 ± 6.99	63.53 ± 8.60	136.33 ± 17.83	2.10 ± 1.51	133.87 ± 11.25	107.91 ± 12.42	121.71 ± 11.24	85.10 ± 8.05	712.18 ± 60.19
Exploration	Rising	60.81 ± 51.43	23.38 ± 29.39	21.87 ± 24.16	45.79 ± 13.18	41.64 ± 5.99	61.47 ± 9.34	133.55 ± 19.56	0.73 ± 0.81	133.36 ± 12.46	106.88 ± 13.22	120.98 ± 12.23	85.25 ± 8.58	711.46 ± 61.42
	Rearing	69.05 ± 57.70	24.78 ± 32.14	22.90 ± 25.49	68.41 ± 18.68	46.43 ± 7.51	68.08 ± 10.89	144.66 ± 17.97	0.76 ± 0.85	132.50 ± 12.49	106.25 ± 13.94	120.28 ± 12.60	84.45 ± 7.95	717.53 ± 59.07
	Climbing	84.82 ± 60.64	36.30 ± 35.61	34.08 ± 27.90	93.64 ± 18.67	53.39 ± 8.78	78.49 ± 8.88	153.37 ± 12.49	1.14 ± 0.93	133.00 ± 10.22	106.63 ± 11.11	120.75 ± 10.01	83.27 ± 7.47	727.35 ± 58.31
	Sniffing	66.59 ± 47.27	35.38 ± 40.40	33.74 ± 34.06	26.95 ± 11.96	38.31 ± 7.16	61.57 ± 9.46	136.06 ± 19.94	1.12 ± 1.14	134.27 ± 11.92	108.32 ± 12.91	122.08 ± 11.86	85.78 ± 8.06	706.39 ± 59.54
Maintenance	Grooming	40.93 ± 41.00	16.64 ± 18.97	14.68 ± 12.89	32.10 ± 12.40	41.40 ± 7.34	47.04 ± 14.92	113.58 ± 26.84	0.49 ± 0.42	134.41 ± 14.89	107.82 ± 15.20	121.64 ± 14.44	87.45 ± 9.64	694.36 ± 63.82
Nap	Pausing	7.18 ± 7.62	5.98 ± 6.61	5.35 ± 4.22	27.02 ± 9.47	35.71 ± 5.89	64.06 ± 7.3	135.66 ± 17.32	0.18 ± 0.14	133.39 ± 10.67	106.93 ± 11.57	120.88 ± 10.42	92.00 ± 8.65	651.89 ± 57.53
Anesthetic posture	LORR	7.49 ± 4.29	6.79 ± 7.69	5.84 ± 4.62	13.32 ± 3.03	10.94 ± 4.18	81.00 ± 4.87	163.24 ± 6.38	0.19 ± 0.15	72.25 ± 20.92	50.44 ± 18.72	61.17 ± 19.72	180.88 ± 39.60	346.71 ± 81.39
	RORR	10.07 ± 14.55	9.26 ± 13.09	8.03 ± 9.85	18.76 ± 4.71	17.07 ± 5.60	73.84 ± 7.96	158.22 ± 9.87	0.27 ± 0.33	87.83 ± 22.47	65.23 ± 18.70	76.19 ± 20.50	125.88 ± 14.42	482.53 ± 45.88
Post-anesthetic ataxia	Paralysis	8.03 ± 4.80	6.21 ± 6.54	5.52 ± 4.30	10.55 ± 1.62	19.42 ± 2.16	75.75 ± 7.75	147.78 ± 9.59	0.18 ± 0.14	116.38 ± 7.98	90.46 ± 5.85	103.06 ± 6.40	123.12 ± 6.27	489.18 ± 24.83
	Twitching	10.40 ± 10.78	6.03 ± 7.68	5.41 ± 5.70	14.89 ± 5.55	29.22 ± 5.61	63.52 ± 6.03	143.62 ± 13.75	0.18 ± 0.20	122.59 ± 19.78	98.04 ± 18.78	110.48 ± 19.15	99.80 ± 9.73	608.06 ± 58.58
	Immobility	9.85 ± 10.12	7.91 ± 10.56	6.95 ± 7.02	17.31 ± 7.77	31.37 ± 6.42	57.53 ± 11.01	130.79 ± 25.82	0.23 ± 0.24	125.33 ± 22.10	99.79 ± 21.32	112.93 ± 21.49	96.76 ± 11.82	630.23 ± 72.33
